# The contribution of sex chromosome conflict to disrupted spermatogenesis in hybrid house mice

**DOI:** 10.1101/2022.07.19.499960

**Authors:** Emily E. K. Kopania, Eleanor M. Watson, Claudia C. Rathje, Benjamin M. Skinner, Peter J. I. Ellis, Erica L. Larson, Jeffrey M. Good

## Abstract

Incompatibilities on the sex chromosomes are important in the evolution of hybrid male sterility, but the evolutionary forces underlying this phenomenon are unclear. House mice (*Mus musculus*) lineages have provided powerful models for understanding the genetic basis of hybrid male sterility. X chromosome-autosome interactions cause strong incompatibilities in *Mus musculus* F1 hybrids, but variation in sterility phenotypes suggests a more complex genetic basis. Additionally, XY chromosome conflict has resulted in rapid expansions of ampliconic genes with dosage-dependent expression that is essential to spermatogenesis. Here we evaluated the contribution of XY lineage mismatch to male fertility and stage-specific gene expression in hybrid mice. We performed backcrosses between two house mouse subspecies to generate reciprocal Y-introgression strains and used these strains to test the effects of XY mismatch in hybrids. Our transcriptome analyses of sorted spermatid cells revealed widespread overexpression of the X chromosome in sterile F1 hybrids independent of Y chromosome subspecies origin. Thus, postmeiotic overexpression of the X chromosome in sterile F1 mouse hybrids is likely a downstream consequence of disrupted meiotic X-inactivation rather than XY gene copy number imbalance. Y-chromosome introgression did result in subfertility phenotypes and disrupted expression of several autosomal genes in mice with an otherwise nonhybrid genomic background, suggesting that Y-linked incompatibilities contribute to reproductive barriers, but likely not as a direct consequence of XY conflict. Collectively, these findings suggest that rapid sex chromosome gene family evolution driven by genomic conflict has not resulted in strong male reproductive barriers between these subspecies of house mice.
