## Supplemental Table 1 for "The contribution of sex chromosome conflict to disrupted spermatogenesis in hybrid house mice"

### Sheet: Sheet1
Sample ID	Cross Type	Cell Type	Cell Sort Date	Mouse Age at Sort Date (dpp)	RNA concentration after cell sort RNA extraction (ng/μL)	RIN	# Raw Reads	Salmon Mapping Rate	SRA Accession #
LL.PP29.2M_LZ	domXmus	LZ	2019-08-14	74	4.02	10	46265588	0.754038	SAMN26725711
LL.PP29.2M_RS	domXmus	RS	2019-08-14	74	15.2	9.1	55328080	0.781937	SAMN26725712
LL.PP29.3M_LZ	domXmus	LZ	2019-08-16	76	8.52	10	32816096	0.742169	SAMN26725713
LL.PP29.3M_RS	domXmus	RS	2019-08-16	76	9.59	9.3	57854004	0.831513	SAMN26725714
LL.PP29.4M_LZ	domXmus	LZ	2019-10-15	136	4.27	10	12603140	0.728729	SAMN26725715
LL.PP29.4M_RS	domXmus	RS	2019-10-15	136	5.09	9.7	38798400	0.776098	SAMN26725716
LL.PP30.6M_LZ	domXmus	LZ	2019-10-31	104	9.72	10	31680288	0.796888	SAMN26725717
LL.PP30.6M_RS	domXmus	RS	2019-10-31	104	12.4	9.1	6	NA	SAMN26725718
LL.PP.LY1.5M_LZ	domXmusdomY	LZ	2019-07-19	86	5.74	10	59224602	0.727888	SAMN26725719
LL.PP.LY1.5M_RS	domXmusdomY	RS	2019-07-19	86	14.6	9.3	22858212	0.804923	SAMN26725720
LL.PP.LY1.6M_LZ	domXmusdomY	LZ	2019-07-23	90	9.74	10	26302818	0.708997	SAMN26725721
LL.PP.LY1.6M_RS	domXmusdomY	RS	2019-07-23	90	13.7	9.4	32747988	0.81597	SAMN26725722
LL.PP.LY1.7M_LZ	domXmusdomY	LZ	2019-07-30	97	15	10	27405890	0.799419	SAMN26725723
LL.PP.LY1.7M_RS	domXmusdomY	RS	2019-07-30	97	56	7	33578260	0.802225	SAMN26725724
LL.PP.LY3.5M_LZ	domXmusdomY	LZ	2019-10-24	123	3.43	10	45218872	0.714714	SAMN26725725
LL.PP.LY3.5M_RS	domXmusdomY	RS	2019-10-24	123	5.84	9.5	51846340	0.77645	SAMN26725726
PP.LL30.6M_LZ	musXdom	LZ	2019-04-08	108	4.19	10	24083536	0.725482	SAMN26725727
PP.LL30.6M_RS	musXdom	RS	2019-04-08	108	1.54	9.8	26753150	0.812504	SAMN26725728
PP.LL30.7M_LZ	musXdom	LZ	2019-04-11	111	5.2	9.5	918571098	0.774543	SAMN26725729
PP.LL30.7M_RS	musXdom	RS	2019-04-11	111	3.39	9.6	97918502	0.802214	SAMN26725730
PP.LL32.6M_LZ	musXdom	LZ	2019-04-15	74	13.8	9.9	22860986	0.820317	SAMN26725731
PP.LL32.6M_RS	musXdom	RS	2019-04-15	74	5.3	9.4	31825412	0.841115	SAMN26725732
PP.LL32.7M_LZ	musXdom	LZ	2019-04-22	81	5.74	10	41070418	0.71349	SAMN26725733
PP.LL32.7M_RS	musXdom	RS	2019-04-22	81	2.1	10	39806690	0.765104	SAMN26725734
PP.LL.PY2.3M_LZ	musXdommusY	LZ	2019-05-23	113	3.97	10	42951820	0.786497	SAMN26725735
PP.LL.PY2.3M_RS	musXdommusY	RS	2019-05-23	113	3.53	9.4	51525100	0.802649	SAMN26725736
PP.LL.PY2.6M_LZ	musXdommusY	LZ	2019-05-02	92	7.33	10	42940314	0.765015	SAMN26725737
PP.LL.PY2.6M_RS	musXdommusY	RS	2019-05-02	92	6.11	9.2	60717948	0.806812	SAMN26725738
PP.LL.PY3.2M_LZ	musXdommusY	LZ	2019-11-05	104	7.72	10	25684744	0.768815	SAMN26725739
PP.LL.PY3.2M_RS	musXdommusY	RS	2019-11-05	104	5.73	9.5	29505668	0.810814	SAMN26725740
PP.LL.PY4.6M_LZ	musXdommusY	LZ	2019-11-14	109	4.58	10	35994482	0.734776	SAMN26725741
PP.LL.PY4.6M_RS	musXdommusY	RS	2019-11-14	109	2.74	9.3	32736770	0.745957	SAMN26725742
CC.PP45.1M_LZ	mus	LZ	2018-10-25	88	7.99	9.5	25719620	0.806036	SAMN26725679
CC.PP45.1M_RS	mus	RS	2018-10-25	88	9.18	8.7	26739356	0.826465	SAMN26725680
CC.PP45.2M_LZ	mus	LZ	2018-12-03	127	8.64	9.7	103400670	0.797207	SAMN26725681
CC.PP45.2M_RS	mus	RS	2018-12-03	127	12.9	9.2	38148008	0.838668	SAMN26725682
CC.PP45.3M_LZ	mus	LZ	2018-12-06	130	9.28	10	19126042	0.802909	SAMN26725683
CC.PP45.3M_RS	mus	RS	2018-12-06	130	12.3	8.9	28290586	0.817153	SAMN26725684
CC.PP45.4M_LZ	mus	LZ	2019-01-24	179	11.2	9.7	24521112	0.805809	SAMN26725685
CC.PP45.4M_RS	mus	RS	2019-01-24	179	11.4	9.4	57382338	0.812053	SAMN26725686
CC.PP.LY18.6M_LZ	musdomY	LZ	2018-06-21	110	7.46	8.3	43165002	0.80208	SAMN26725687
CC.PP.LY18.6M_RS	musdomY	RS	2018-06-21	110	2.98	10	44087316	0.818514	SAMN26725688
CC.PP.LY21.3M_LZ	musdomY	LZ	2018-06-18	72	2.2	7.1	50205712	0.784637	SAMN26725689
CC.PP.LY21.3M_RS	musdomY	RS	2018-06-18	72	5.06	8.8	12838322	0.779854	SAMN26725690
CC.PP.LY21.4M_LZ	musdomY	LZ	2018-07-25	109	5.75	8.8	3188546	0.720597	SAMN26725691
CC.PP.LY21.4M_RS	musdomY	RS	2018-07-25	109	12.4	9.4	16388526	0.825629	SAMN26725692
CC.PP.LY21.5M_LZ	musdomY	LZ	2018-07-26	110	5.16	9.6	7293964	0.741238	SAMN26725693
CC.PP.LY21.5M_RS	musdomY	RS	2018-07-26	110	6.87	9.6	38668000	0.816991	SAMN26725694
WW.LL50.5M_LZ	dom	LZ	2018-08-17	65	10.6	8.8	43023970	0.786609	SAMN26725695
WW.LL50.5M_RS	dom	RS	2018-08-17	65	11.4	8.5	52363230	0.816888	SAMN26725696
WW.LL50.6M_LZ	dom	LZ	2018-08-13	61	12.1	9.5	28097140	0.805697	SAMN26725697
WW.LL50.6M_RS	dom	RS	2018-08-13	61	5.45	9.6	37691550	0.79514	SAMN26725698
WW.LL53.1M_LZ	dom	LZ	2018-08-27	63	15.4	10	16401746	0.79157	SAMN26725699
WW.LL53.1M_RS	dom	RS	2018-08-27	63	10.2	9.3	45612768	0.827041	SAMN26725700
WW.LL53.2M_LZ	dom	LZ	2018-09-06	73	9.32	9.2	44402894	0.779651	SAMN26725701
WW.LL53.2M_RS	dom	RS	2018-09-06	73	5	9	56754604	0.785193	SAMN26725702
WW.LL.PY10.5M_LZ	dommusY	LZ	2018-08-06	125	10.5	9.6	45422502	0.772215	SAMN26725703
WW.LL.PY10.5M_RS	dommusY	RS	2018-08-06	125	6.38	9.6	7271316	0.786448	SAMN26725704
WW.LL.PY12.5M_LZ	dommusY	LZ	2018-08-09	72	12.8	9.9	14675148	0.795322	SAMN26725705
WW.LL.PY12.5M_RS	dommusY	RS	2018-08-09	72	13.1	8.7	25807458	0.82384	SAMN26725706
WW.LL.PY15.4M_LZ	dommusY	LZ	2019-02-04	165	11.2	10	40549296	0.773373	SAMN26725707
WW.LL.PY15.4M_RS	dommusY	RS	2019-02-04	165	3.84	9.4	41524266	0.808608	SAMN26725708
WW.LL.PY9.4M_LZ	dommusY	LZ	2018-07-30	131	6.04	10	42445326	0.734096	SAMN26725709
WW.LL.PY9.4M_RS	dommusY	RS	2018-07-30	131	8.36	9	39673194	0.823188	SAMN26725710
