## Supplemental Table 2 for "The contribution of sex chromosome conflict to disrupted spermatogenesis in hybrid house mice"

Sample ID	Cross Type	Body Mass (g)	Testes Mass (mg)	Relative Testes Mass (mg/g)	Relative Seminal Vesicle Mass (mg/g)
LL.PP12.1M	dom×mus	19.24	189.2	9.834	5
LL.PP12.2M	dom×mus	18.98	209	11.012	7.2
LL.PP12.3M	dom×mus	19.47	198.1	10.175	7
LL.PP24.1M	dom×mus	21.25	190.1	8.946	6.3
LL.PP24.2M	dom×mus	19.15	185	9.661	6.5
LL.PP26.2M	dom×mus	19.44	170.3	8.76	6.1
LL.PP29.2M	dom×mus	20.49	196	9.566	6.8
LL.PP29.3M	dom×mus	20.44	179.6	8.787	6.7
LL.PP29.4M	dom×mus	21.93	192	8.755	7.7
LL.PP30.3M	dom×mus	19.21	170.8	8.891	6.8
LL.PP30.4M	dom×mus	21.4	178.5	8.341	6.8
LL.PP30.5M	dom×mus	19.23	170.7	8.877	6.6
LL.PP30.6M	dom×mus	21.83	181	8.291	7.2
LL.PP30.7M	dom×mus	22.14	176	7.949	5.1
LLPP15.1M	dom×mus	18.04	191.5	10.615	5
LLPP17.1M	dom×mus	20.8	202.7	9.745	6.8
LLPP17.2M	dom×mus	21.78	191.3	8.783	NA
LLPP18.1M	dom×mus	21.34	192.3	9.011	6.6
LLPP19.1M	dom×mus	19.7	182.8	9.279	7
LLPP19.2M	dom×mus	18.77	168.1	8.956	6
LLPP19.3M	dom×mus	17.97	173.3	9.644	8.3
LLPP22.7M	dom×mus	20.34	187.9	9.238	3.5
LLPP22.8M	dom×mus	15.82	146.1	9.235	5.8
LLPP6.1M	dom×mus	20.81	190.1	9.135	3.6
LL.PP.LY1.5M	dom×musdomY	19.6	203.8	10.398	7.9
LL.PP.LY1.6M	dom×musdomY	19.09	197.6	10.351	8.8
LL.PP.LY1.7M	dom×musdomY	19.75	208	10.532	7.3
LL.PP.LY2.4M	dom×musdomY	19.53	207	10.599	5.1
LL.PP.LY3.3M	dom×musdomY	21.29	196.4	9.225	7.3
LL.PP.LY3.4M	dom×musdomY	18.96	194.1	10.237	5.6
LL.PP.LY3.5M	dom×musdomY	20.22	NA	NA	NA
PP.LL12.1M	mus×dom	19.58	147.4	7.528	7.7
PP.LL13.2M	mus×dom	16.42	128.2	7.808	5.4
PP.LL21.1M	mus×dom	20.22	131.6	6.508	4.8
PP.LL22.3M	mus×dom	18.02	117.5	6.521	4.7
PP.LL30.6M	mus×dom	19.76	133.3	6.746	5
PP.LL30.7M	mus×dom	16.65	119.5	7.177	5.6
PP.LL32.10M	mus×dom	19.58	135.8	6.936	8
PP.LL32.6M	mus×dom	17.79	128.1	7.201	4.7
PP.LL32.7M	mus×dom	17.01	127.2	7.478	3.8
PP.LL32.8M	mus×dom	20.61	128.5	6.235	7.5
PP.LL32.9M	mus×dom	18.37	NA	NA	6.9
PPLL12.1M	mus×dom	13.36	108.1	8.091	2.8
PPLL12.2M	mus×dom	14.39	111.8	7.769	4
PPLL12.3M	mus×dom	16.05	130.6	8.137	4.2
PPLL12.4M	mus×dom	13.37	105.4	7.883	5.7
PPLL12.5M	mus×dom	15.54	123.5	7.947	4.7
PPLL15.1M	mus×dom	17.99	123.9	6.887	5.7
PPLL15.2M	mus×dom	15.2	114.6	7.539	4.7
PPLL16.1M	mus×dom	18.25	100.3	5.496	5.8
PPLL17.1M	mus×dom	17.84	126.2	7.074	5.9
PPLL17.3M	mus×dom	17.9	133.8	7.475	4.1
PPLL9.1M	mus×dom	19.04	118.1	6.203	4.5
PPLL9.2M	mus×dom	19.89	122.7	6.169	5.7
PPLL9.4M	mus×dom	15.98	105	6.571	6
PP.LL.PY2.3M	mus×dommusY	16.89	123.7	7.324	4.9
PP.LL.PY2.4M	mus×dommusY	19.18	125.1	6.522	5.8
PP.LL.PY2.6M	mus×dommusY	16.81	126.1	7.501	4.2
PP.LL.PY2.7M	mus×dommusY	15.45	102.5	6.634	6.3
PP.LL.PY2b.10M	mus×dommusY	19.15	117.5	6.136	5
PP.LL.PY2b.8M	mus×dommusY	19.62	135.3	6.896	3.9
PP.LL.PY2b.9M	mus×dommusY	17.78	134.6	7.57	6.9
PP.LL.PY3.2M	mus×dommusY	19.99	131.8	6.593	5.2
PP.LL.PY4.5M	mus×dommusY	18.53	129.4	6.983	5.5
PP.LL.PY4.6M	mus×dommusY	18.26	126.2	6.911	5.9
PP.LL.PY4.7M	mus×dommusY	16.88	115.1	6.819	4.9
PP.LL.PY4.8M	mus×dommusY	17.76	118	6.644	6.1
CC.PP39.1M	mus	18.64	185	9.925	6.7
CC.PP39.2M	mus	19.22	197.2	10.26	7.2
CC.PP39.3M	mus	18.25	185.9	10.186	5.3
CC.PP40.2M	mus	20.95	191.5	9.141	6
CC.PP40.3M	mus	18.78	167.1	8.898	7.8
CC.PP40.4M	mus	19.07	193.2	10.131	6.5
CC.PP40.5M	mus	22.24	186.3	8.377	7
CC.PP45.1M	mus	19.04	211	11.082	3
CC.PP45.2M	mus	21.38	220	10.29	6
CC.PP45.3M	mus	24.04	242.8	10.1	5.2
CC.PP55.2M	mus	15.93	174.3	10.942	7.1
CC.PP55.3M	mus	19.03	194.4	10.215	5.5
CC.PP56.4M	mus	19.01	204.7	10.768	5.2
CC.PP56.5M	mus	20.24	209.3	10.341	8.1
CC.PP56.6M	mus	19.51	193.2	9.903	6.7
CC.PP56.7M	mus	17.47	199.6	11.425	5.4
CCPP14.1M	mus	14.72	155.8	10.584	6.3
CCPP21.1M	mus	18.47	176	9.529	5.6
CCPP21.2M	mus	17.15	118.8	6.927	11
CCPP21.3M	mus	18.24	169.3	9.282	3.1
CCPP23.1M	mus	20.02	215.3	10.754	5.7
CCPP23.2M	mus	20.56	207.9	10.112	6
CCPP27.3M	mus	17.51	185.3	10.583	4.4
CC.PP.LY1.1M	mus	19.61	168.9	8.613	7.3
CC.PP.LY1.2M	musdomY	16.58	169.8	10.241	7
CC.PP.LY1.3M	musdomY	16.68	155.5	9.323	7.3
CC.PP.LY1.4M	musdomY	16.76	162.6	9.702	5.9
CC.PP.LY11.1M	musdomY	18.21	160.4	8.808	6.3
CC.PP.LY11.1M	musdomY	18.21	160.4	8.808	6.3
CC.PP.LY11.2M	musdomY	23.4	186.9	7.987	6.7
CC.PP.LY11.2M	musdomY	23.4	186.9	7.987	6.7
CC.PP.LY14.1M	musdomY	21.98	157.5	7.166	6.3
CC.PP.LY14.1M	musdomY	21.98	157.5	7.166	6.3
CC.PP.LY14.2M	musdomY	20.15	173.6	8.615	4.1
CC.PP.LY14.2M	musdomY	20.15	173.6	8.615	4.1
CC.PP.LY16.1M	musdomY	18.45	169.3	9.176	6.9
CC.PP.LY16.1M	musdomY	18.45	169.3	9.176	6.9
CC.PP.LY16.2M	musdomY	18.01	166.6	9.25	11.2
CC.PP.LY16.2M	musdomY	18.01	166.6	9.25	11.2
CC.PP.LY17.1M	musdomY	19.67	176.8	8.988	6.7
CC.PP.LY17.1M	musdomY	19.67	176.8	8.988	6.7
CC.PP.LY18.6M	musdomY	17.09	196.9	11.521	6
CC.PP.LY18.8M	musdomY	20.27	179.5	8.855	5
CC.PP.LY21.3M	musdomY	20.5	194.7	9.498	5.8
CC.PP.LY21.4M	musdomY	20.39	215.7	10.579	6
CC.PP.LY21.5M	musdomY	18.72	200.4	10.705	6.7
CC.PP.LY23.3M	musdomY	23.48	179.3	7.636	9.1
CC.PP.LY23.6M	musdomY	19.68	176.1	8.948	6.9
CC.PP.LY3.1M	musdomY	17.77	183.7	10.338	7.4
CC.PP.LY3.1M	musdomY	17.77	183.7	10.338	7.4
CC.PP.LY3.2M	musdomY	19.21	169.6	8.829	6.8
CC.PP.LY3.2M	musdomY	19.21	169.6	8.829	6.8
CC.PP.LY3.3M	musdomY	18.43	177.7	9.642	6.5
CC.PP.LY3.3M	musdomY	18.43	177.7	9.642	6.5
CC.PP.LY5.1M	musdomY	15.9	172.7	10.862	6.9
CC.PP.LY5.1M	musdomY	15.9	172.7	10.862	6.9
CC.PP.LY5.2M	musdomY	18.84	190.3	10.101	7.7
CC.PP.LY5.2M	musdomY	18.84	190.3	10.101	7.7
CC.PP.LY5.3M	musdomY	17.44	166.5	9.547	10.3
CC.PP.LY5.3M	musdomY	17.44	166.5	9.547	10.3
CC.PP.LY6.1M	musdomY	17.75	151.4	8.53	6.3
CC.PP.LY6.1M	musdomY	17.75	151.4	8.53	6.3
CC.PP.LY7.1M	musdomY	15.88	133.8	8.426	4.1
CC.PP.LY7.1M	musdomY	15.88	133.8	8.426	4.1
CC.PP.LY7.2M	musdomY	17.82	186.9	10.488	6.7
CC.PP.LY7.2M	musdomY	17.82	186.9	10.488	6.7
CC.PP.LY7.3M	musdomY	19.76	164.2	8.31	5.7
CC.PP.LY7.3M	musdomY	19.76	164.2	8.31	5.7
CC.PP.LY7.4M	musdomY	17.45	175.9	10.08	6.3
CC.PP.LY7.4M	musdomY	17.45	175.9	10.08	6.3
WW.LL45.1M	dom	19.17	209.6	10.934	2.7
WW.LL45.2M	dom	18.97	224.7	11.845	3.8
WW.LL50.4M	dom	17.05	169.6	9.947	6
WW.LL50.5M	dom	16.12	202.9	12.587	6.7
WW.LL50.6M	dom	18.2	219.4	12.055	5.2
WW.LL51.1M	dom	15.34	190	12.386	4.7
WW.LL51.2M	dom	19.15	190.9	9.969	4.7
WW.LL51.3M	dom	18.41	228.9	12.433	4.5
WW.LL51.4M	dom	14.91	190.4	12.77	4.5
WW.LL51.5M	dom	15.81	204.4	12.929	NA
WW.LL51.6M	dom	18.01	206.4	11.46	6
WW.LL53.1M	dom	18.74	224.6	11.985	3.5
WW.LL53.2M	dom	19.09	215.1	11.268	4.3
WW.LL53.3M	dom	22.75	228.4	10.04	4.2
WW.LL53.4M	dom	19.16	220.6	11.514	7.2
WW.LL53.5M	dom	19.65	193.7	9.858	3.6
WW.LL65.2M	dom	19.52	196.2	10.051	4.4
WW.LL65.3M	dom	17.23	198.3	11.509	6.3
WWLL1.1M	dom	18.41	208	11.298	5.7
WWLL13.1M	dom	19	210.5	11.077	4
WWLL15.1M	dom	19.37	214.3	11.064	3.7
WWLL15.2M	dom	16.45	213	12.948	5.7
WWLL15.3M	dom	18.06	211.3	11.7	6.3
WWLL19.1M	dom	19.83	227.1	11.452	6.1
WWLL19.2M	dom	17.19	219	12.74	5.5
WWLL19.3M	dom	17.95	190.3	10.602	6
WWLL20.1M	dom	17.32	188.9	10.906	4.6
WWLL23.1M	dom	18.32	189.6	10.349	2
WWLL23.2M	dom	16.4	211.2	12.878	5.1
WWLL23.3M	dom	17.79	228	12.816	6.3
WWLL23.4M	dom	17.77	224.9	12.656	4.2
WWLL24.1M	dom	16.09	116.2	7.222	5.7
WWLL26.1M	dom	19.32	222.1	11.496	3.3
WWLL27.1M	dom	17.19	198.5	11.547	3.2
WWLL27.2M	dom	19.03	217	11.403	6.3
WWLL29.1M	dom	19.58	230.6	11.777	4.8
WWLL29.2M	dom	20.95	230.5	11.002	5.3
WWLL3.1M	dom	17.18	186.6	10.861	5.6
WWLL30.1M	dom	20.77	227.4	10.948	5.9
WWLL32.1M	dom	21.52	239.7	11.138	5.7
WWLL35.1M	dom	17.6	192.9	10.96	3.6
WWLL35.2M	dom	15.98	201.7	12.622	5.4
WWLL35.3M	dom	16.84	190.4	11.306	6.8
WWLL36.1M	dom	19.33	198.3	10.259	3.5
WWLL38.1M	dom	16.3	197.6	12.123	7.6
WWLL39.1M	dom	19.08	227.3	11.913	8.2
WWLL39.2M	dom	18.94	235.6	12.439	5.2
WWLL39.3M	dom	17.42	208.4	11.963	5.9
WWLL4.1M	dom	16.87	197	11.678	NA
WWLL40.1M	dom	17.38	211.4	12.163	6.5
WWLL40.2M	dom	16.03	187.1	11.672	4.2
WWLL40.3M	dom	13.84	166.4	12.023	5.3
WWLL40.4M	dom	14.25	168.6	11.832	6.5
WWLL41.1M	dom	16.78	215.7	12.855	10.5
WWLL41.2M	dom	20.04	215.7	10.763	6.7
WWLL42.1M	dom	17.25	212.4	12.313	3.7
WWLL42.2M	dom	18.48	197.2	10.671	4.1
WWLL42.3M	dom	14.55	173.5	11.924	5.3
WWLL42.4M	dom	17.19	209.1	12.164	4.4
WWLL43.1M	dom	15.71	188	11.967	4.8
WWLL44.1M	dom	19.51	189.1	9.692	2.7
WWLL5.3M	dom	18.13	214.8	11.848	6.4
WWLL6.1M	dom	18.34	211.6	11.535	5.2
WWLL6.2M	dom	15.87	193.9	12.218	4.8
WWLL7.1M	dom	20.42	241.1	11.807	4.5
WWLL7.2M	dom	16.91	219.8	12.998	4.5
WWLL7.3M	dom	18.8	202.4	10.766	5.4
WW.LL.PY1.1M	dommusY	19.27	203.9	10.581	5.9
WW.LL.PY1.1M	dommusY	19.27	203.9	10.581	5.9
WW.LL.PY1.2M	dommusY	20.81	227.2	10.918	6.5
WW.LL.PY1.3M	dommusY	21.21	228.4	10.769	7.2
WW.LL.PY10.4M	dommusY	23	213.4	9.278	8.9
WW.LL.PY10.5M	dommusY	21.65	214.1	9.889	6.9
WW.LL.PY12.5M	dommusY	19.52	176.5	9.042	4.9
WW.LL.PY14.2M	dommusY	19.05	192.7	10.115	5.8
WW.LL.PY14.3M	dommusY	20.82	231.6	11.124	8.1
WW.LL.PY3.1M	dommusY	18.49	175.7	9.502	7.3
WW.LL.PY4.1M	dommusY	18.49	177.8	9.616	4.6
WW.LL.PY4.2M	dommusY	16.11	165.8	10.292	5
WW.LL.PY6.1M	dommusY	14.25	111.6	7.832	8.2
WW.LL.PY6.2M	dommusY	15.97	159.2	9.969	7
WW.LL.PY6.3M	dommusY	14.82	145.4	9.811	5.2
WW.LL.PY6.4M	dommusY	15.17	158.9	10.475	4.7
WW.LL.PY7.1M	dommusY	16.49	189.3	11.48	4.5
WW.LL.PY7.2M	dommusY	17.4	187.7	10.787	5.4
WW.LL.PY7.3M	dommusY	17.95	189	10.529	4.6
WW.LL.PY9.3M	dommusY	19.61	190	9.689	6.2
WW.LL.PY9.4M	dommusY	20.03	193.3	9.651	7.4
