## Supplemental Table 4 for "The contribution of sex chromosome conflict to disrupted spermatogenesis in hybrid house mice"

### Sheet: Sheet1
Chromosome	Start	Stop	Difference in Number of SNPs	Strain
1	177400000	177500000	-14	dommusY
1	178600000	178700000	-21	dommusY
1	193700000	193800000	-3	dommusY
10	81800000	81900000	-4	dommusY
12	20500000	20600000	-16	dommusY
12	22800000	22900000	-48	dommusY
12	23600000	23700000	-3	dommusY
12	24200000	24300000	-56	dommusY
12	115500000	115600000	-38	dommusY
13	12700000	12800000	-3	dommusY
13	65300000	65400000	-46	dommusY
13	65500000	65600000	-33	dommusY
13	66600000	66700000	-3	dommusY
14	4400000	4500000	-3	dommusY
14	41600000	41700000	-5	dommusY
14	41900000	42000000	-19	dommusY
14	42500000	42600000	-13	dommusY
14	53600000	53700000	-68	dommusY
16	3000000	3100000	-3	dommusY
17	86900000	87000000	-8	dommusY
19	3000000	3100000	-3	dommusY
19	9200000	9300000	-4	dommusY
2	72200000	72300000	-996	dommusY
2	72300000	72400000	-963	dommusY
2	72400000	72500000	-1041	dommusY
2	72500000	72600000	-969	dommusY
2	72600000	72700000	-991	dommusY
2	72700000	72800000	-1171	dommusY
2	72800000	72900000	-834	dommusY
2	72900000	73000000	-836	dommusY
2	73000000	73100000	-589	dommusY
2	73100000	73200000	-549	dommusY
2	73200000	73300000	-890	dommusY
2	73300000	73400000	-1227	dommusY
2	73400000	73500000	-1098	dommusY
2	73500000	73600000	-1149	dommusY
2	73600000	73700000	-668	dommusY
2	73700000	73800000	-739	dommusY
2	73800000	73900000	-822	dommusY
2	73900000	74000000	-1105	dommusY
2	74000000	74100000	-795	dommusY
2	74100000	74200000	-1022	dommusY
2	74200000	74300000	-1248	dommusY
2	74300000	74400000	-859	dommusY
2	74400000	74500000	-855	dommusY
2	74500000	74600000	-874	dommusY
2	74600000	74700000	-549	dommusY
2	74700000	74800000	-689	dommusY
2	74800000	74900000	-849	dommusY
2	74900000	75000000	-1146	dommusY
2	75000000	75100000	-993	dommusY
2	75100000	75200000	-960	dommusY
2	75200000	75300000	-964	dommusY
2	75300000	75400000	-866	dommusY
2	75400000	75500000	-981	dommusY
2	75500000	75600000	-1086	dommusY
2	75600000	75700000	-736	dommusY
2	75700000	75800000	-1060	dommusY
2	75800000	75900000	-937	dommusY
2	75900000	76000000	-1149	dommusY
2	76000000	76100000	-1203	dommusY
2	76100000	76200000	-927	dommusY
2	76200000	76300000	-1267	dommusY
2	76300000	76400000	-1064	dommusY
2	76400000	76500000	-1142	dommusY
2	76500000	76600000	-894	dommusY
2	76600000	76700000	-737	dommusY
2	76700000	76800000	-590	dommusY
2	76800000	76900000	-636	dommusY
2	76900000	77000000	-1019	dommusY
2	77000000	77100000	-1038	dommusY
2	77100000	77200000	-704	dommusY
2	77200000	77300000	-823	dommusY
2	77300000	77400000	-696	dommusY
2	77400000	77500000	-1057	dommusY
2	77500000	77600000	-897	dommusY
2	77600000	77700000	-1039	dommusY
2	77700000	77800000	-1103	dommusY
2	77800000	77900000	-1160	dommusY
2	77900000	78000000	-657	dommusY
2	78000000	78100000	-1007	dommusY
2	78100000	78200000	-733	dommusY
2	78200000	78300000	-862	dommusY
2	78300000	78400000	-1238	dommusY
2	78400000	78500000	-761	dommusY
2	78500000	78600000	-950	dommusY
2	78600000	78700000	-981	dommusY
2	78700000	78800000	-493	dommusY
2	78800000	78900000	-642	dommusY
2	78900000	79000000	-956	dommusY
2	79000000	79100000	-1022	dommusY
2	79100000	79200000	-802	dommusY
2	79200000	79300000	-1030	dommusY
2	79300000	79400000	-1260	dommusY
2	79400000	79500000	-837	dommusY
2	79500000	79600000	-1163	dommusY
2	79600000	79700000	-1067	dommusY
2	79700000	79800000	-16	dommusY
2	177700000	177800000	-41	dommusY
3	113000000	113100000	-5	dommusY
4	143500000	143600000	-40	dommusY
5	95500000	95600000	-3	dommusY
6	105700000	105800000	-8	dommusY
7	21200000	21300000	-10	dommusY
8	21400000	21500000	-6	dommusY
12	19400000	19500000	-2	musdomY
12	20500000	20600000	-21	musdomY
13	12900000	13000000	-3	musdomY
13	65300000	65400000	-55	musdomY
13	65400000	65500000	-20	musdomY
13	65500000	65600000	-42	musdomY
13	66400000	66500000	-28	musdomY
13	66600000	66700000	-9	musdomY
14	4700000	4800000	-41	musdomY
14	5700000	5800000	-6	musdomY
14	6600000	6700000	-5	musdomY
14	7500000	7600000	-2	musdomY
14	41300000	41400000	-17	musdomY
14	41800000	41900000	-10	musdomY
14	42200000	42300000	-9	musdomY
14	42300000	42400000	-9	musdomY
14	44200000	44300000	-30	musdomY
17	19200000	19300000	-8	musdomY
19	9300000	9400000	-35	musdomY
2	174800000	174900000	-17	musdomY
2	177800000	177900000	-7	musdomY
3	91000000	91100000	-8	musdomY
4	42200000	42300000	-2	musdomY
4	61100000	61200000	-2	musdomY
4	112100000	112200000	-8	musdomY
4	113200000	113300000	-16	musdomY
5	94400000	94500000	-5	musdomY
6	130000000	130100000	-5	musdomY
7	9900000	10000000	-23	musdomY
7	20700000	20800000	-20	musdomY
7	22300000	22400000	-4	musdomY
7	31700000	31800000	-7	musdomY
8	21500000	21600000	-8	musdomY
Regions highlighted in gray were putatively introgressed in both reciprocal Y-introgression strains
